# The transcriptional and translational outcomes for pseudogenes in bacterial endosymbionts

**DOI:** 10.64898/2026.02.04.703838

**Authors:** Arkadiy Garber, Justus Nwachukwu, Ryan Stikeleather, Courtney York, John P. McCutcheon

## Abstract

Intracellular bacteria in the early stages of host adaptation often show extraordinarily disrupted genomes, where up to half of their ancestral genes are found in a pseudogenized state. The mealybug *Pseudococcus longispinus* hosts two bacterial endosymbionts with high pseudogene loads, *Symbiopectobacterium endolongispinus* and *Sodalis endolongispinus*. Here, we measure transcript abundance, ribosome-associated RNA, and protein abundance in these bacterial symbionts to understand how bacteria avoid (or fail to avoid) accumulating large amounts of non-functional RNAs and proteins from these pseudogenes. Consistent with previous work, we show that pseudogene transcripts remain detectable, but at lower levels compared to those from intact and functional genes, and that relatively few pseudogenes yield detectable proteins in proteomic data. However, we find that many pseudogene transcripts still bind to *Symbiopectobacterium* ribosomes, and uncover a possible role for the tmRNA ribosome rescue system in the targeting of pseudogene proteins for degradation. Our results suggest a possible mechanism by which bacterial endosymbionts remove aberrant pseudogene-derived proteins during the critical time when many pseudogenes have formed but not enough time has passed for sequence evolution to erode ribosome binding sites from pseudogene transcripts.

**Significance:** Bacteria transitioning from free-living to host-dependent lifestyles often go through a transitory period where large numbers of genes are broken but not yet deleted. How cells navigate this period without producing useless or toxic gene products remains poorly understood. By combining transcriptomic, proteomic, and ribosomal profiling data from two bacterial endosymbionts, we uncover a possible mechanism that cells use to mitigate the presence of thousands of newly formed pseudogenes. We show that pseudogenes are still widely represented in the transcriptome and are often associated with ribosomes, but rarely yield measurable protein products. RNA sequencing from purified ribosomes suggests that the tmRNA ribosome rescue system may act as a short-term quality control mechanism during early stages of genome reduction. These findings provide a mechanistic glimpse into how endosymbionts survive the unstable phase between gene inactivation and gene deletion, a fleeting but critical window in the evolution of endosymbiosis.
