## Supplemental Table 3 for "The transcriptional and translational outcomes for pseudogenes in bacterial endosymbionts"

Probe_class	Pool name	Sequence
insect	Supplemental Probe Pool	GAATATTCAGGCATTTGAAGCCTGCTTTAAGCACTCTAATTTGTTCAAAG
insect	Supplemental Probe Pool	atttttcgtCACTACCTCCCCGAGCTGGGAGTGGGTAATTTACGCGCCTG
insect	Supplemental Probe Pool	TCATTCTAGATACACTTTCCAGTACATCTACTATGTTACGACTTATCTTA
insect	Supplemental Probe Pool	CTTCCTCTAAATAATCAAGTTCGGTCAACTTTTGCGAAACAACCGTAACA
insect	Supplemental Probe Pool	ATTCATTCCAGCCTTCAATTAAAAGACTAATGATTATGCTACCTTTGCAC
insect	Supplemental Probe Pool	CGACGGTCCAAGAATTTCACCTCTCGCGTCGTAATACTAATGCCCCCAAA
insect	Supplemental Probe Pool	GTATTAATGGTATAACCGCGACTGCTGGCACCAATTTAGTCAATACTTTT
insect	Supplemental Probe Pool	cgcgcccgacgctgcttaatttcggtgatcggacgagaaccgatgtattc
insect	Supplemental Probe Pool	AAGAACATAACTATTACTACTTTAGCAATTTATTTACATTTTAAATAATA
insect	Supplemental Probe Pool	CTAGAGACTCTTCACCTTGGAGACCAGCTGCGGATATTGGTACGGCCTGT
insect	Supplemental Probe Pool	GCACTATCAAGCAACACGACTCTTTGGAAACATCATCTAGTAATCATTAA
insect	Supplemental Probe Pool	CCAGAACGAGCACATAAACCATGTTATTGTTTCCCAATCAAGCCCGACTA
insect	Supplemental Probe Pool	GCTTACCAAAAGTGGCCCACTGGGCACATTATATCATAACCTTGAACTTC
insect	Supplemental Probe Pool	AAATTTTCGGCTTTCGCCTTGAACTTAGGACCGACTAACTCGTGATCAAC
insect	Supplemental Probe Pool	aaaaagttgtggatgaggccaacaacacgcggtgttcccaagcggtccct
insect	Supplemental Probe Pool	AGAGAGTCATAGTTACTCCCGCCGTTGACCCGCGCTTACTTGAATTTCTT
insect	Supplemental Probe Pool	CCTTGGGACACCTCCGTTATTATTTGAGAGATGTACCGCCCCAGTCAAAC
insect	Supplemental Probe Pool	TACATTGGCATCACATCCATTGTCGTTTATAAAgtaaattataaacttta
insect	Supplemental Probe Pool	GCGGTTTCACTTTTAATTCGTGTGTACTTAGACATGCATGGCTTAATCTT
insect	Supplemental Probe Pool	TATAATTAAAATAAAAAAAAATATAAAGATTTATAGGGTCTTCTCGTCTT
insect	Supplemental Probe Pool	CTATCAATCTGTCTTACACACTTATGTTCGGACCTGGTAAGTTTTCCCGT
insect	Supplemental Probe Pool	GCCATTTAAAATTTTCAGTGGGCAGGTTAGACTTTATATATAATTCAAAA
insect	Supplemental Probe Pool	CGACGGGCGATGTGTACATATTTTAGAGCTAAAATCAAATTATTAATCTT
insect	Supplemental Probe Pool	AGCACTGGGCAGAAATCACATTGTGTCAACACCCGCTAGGGCCATCACAa
insect	Supplemental Probe Pool	aatataaatatacattatacataACTATATAGAACGCCCCGGGATTGTGT
insect	Supplemental Probe Pool	TAAATTTATTTCTTAAAAAACTAGATACCTTTAAAAACGAATAACATTTC
insect	Supplemental Probe Pool	TTATAAATAATTTTATCACATTAACTTAAATATTATATTAACTCTTTTAA
insect	Supplemental Probe Pool	AGGGCAGGGACGTAATCAATGCGAGTTAATGACTCACACTTACTGGGAAT
insect	Supplemental Probe Pool	CTTTTATATGTAACTAGCGCGGCATCAGGTGATCGAAGATCCTCCCAATT
insect	Supplemental Probe Pool	GCATTGTTAATCATACAAGTGCAtataataaacacaaaaatcaatgATAA
insect	Supplemental Probe Pool	TCTTATAAAATATTCTGATAACGACGGTATATAAACTGATTACAAATTTA
insect	Supplemental Probe Pool	CAAGACCATACGATCTGCATGTTATCTAGAGTTCAACCAATATAACGATC
insect	Supplemental Probe Pool	AGCTAAAAAACTAATCCCATTATTAGTCAAGTTAATTACGCTATTAGGTT
insect	Supplemental Probe Pool	AAATCCACTTTCAAAAATTTTTTCATAATTTTATTCATATAAATAAATTT
insect	Supplemental Probe Pool	TGTTAAAAACTCTTTAAACCAAAAGGATCGATAGGCCGAGCTTTTGCTGT
insect	Supplemental Probe Pool	aatgcatcgttttattaaagaatttgtttGCGATTATATAACAAACTCGT
insect	Supplemental Probe Pool	TATTGACGCTCCATACACTGCATCTCACATTTGCCATATAGACAAAGTGA
insect	Supplemental Probe Pool	TTGGCTACGTAACTAAACTATCCGGGGAACAAGTAACTAACATAAATGCT
insect	Supplemental Probe Pool	CTAGCCCATCTACCATATCTCTCTGCGAAAGACTTCCATGGTAGTACGGC
insect	Supplemental Probe Pool	GCACCCTCTATGGGTAAATGGCCTCATTTAAGAAGGACTTAAATCGTTAA
insect	Supplemental Probe Pool	TCGGAAGGAACCAGCTACTAGATGGTTCGATTGGTCTTTCGCCCCTATAC
insect	Supplemental Probe Pool	AAGTTTTTTAAATTTTAATATCACCCCAATAAAATATTTTTATTTATTAA
insect	Supplemental Probe Pool	TACTGCCAACATGAATGAAGGCTACATAAGCTTCAGCACCATAATCCTGA
insect	Supplemental Probe Pool	CTTGTTTACTATCGGTCTCATGgttatatttagttttagaTGGAGTTTAC
insect	Supplemental Probe Pool	aaaaagttgtggacgaggccaacaacacgcggtgttcctaAGCGGTCCct
insect	Supplemental Probe Pool	GGAAATACACGTTGATACTTTCATTGTAGCGCGCGTGCAGCCCAGGACAT
insect	Supplemental Probe Pool	ATAATGGGACAAACCAACAGGTACGGCTCCACTTACATAAACACATTCAA
insect	Supplemental Probe Pool	ATTACCTCTTGATCTGAAAACCAATGAAAGCAGAACAGAGGTCTTATTTC
insect	Supplemental Probe Pool	AACTTAATTTTTTAATCATTATTAATGGATCAAATATTCATAAATTTATG
insect	Supplemental Probe Pool	ACAGTTTCAGTTCACAATCCCAAGCATGAAAGTGGTTCAGCGGTTTACCC
insect	Supplemental Probe Pool	AATTTAAAAGTCGAACAGACTTAAAATTTGAACGGCTACACCCAAAATTA
insect	Supplemental Probe Pool	caaaattattcaagTGTATTATAATTCGCTTTGTTTATATAGTTaggcat
insect	Supplemental Probe Pool	TAAATTTCTTTAATTAATAATATTAATTACTGCGAATAAATTTTCATATT
insect	Supplemental Probe Pool	CCAATCCTTATCCCGAAGTTACGGATCTAATTTGCCGACTTCCCTTACCT
insect	Supplemental Probe Pool	TCTGCATGAGTTGTTAATTTGGGCACCGTAACATTACGTTTGGTTCATCC
insect	Supplemental Probe Pool	TAAAATTTTTTCAAATTATTTCAATTTTCTTTTACAATACTAATAAACTA
insect	Supplemental Probe Pool	ATACAACTTAAGCGCCATCCATTTTAAGGGCTAGTTGCTTCGGCAGGTGA
insect	Supplemental Probe Pool	ACACCCAATTGCTAGCTGGCATCGTTTATGGTTAGAACTAGGGCGGTATC
insect	Supplemental Probe Pool	TTATTATATACTAATTTTATCATTATTACTTAATTTTAATAATTAAAACT
insect	Supplemental Probe Pool	TTAGCGGATTTCGACTTCCATGATCACCGTCCTGCTGTTTTAAGCAACCA
insect	Supplemental Probe Pool	CCAAACCGAGGTCTAATATCTCCCACTTATTCTACACCTCTTATGTCTCC
insect	Supplemental Probe Pool	tcgaATCATCAAGCAAAGGATAAGCTTCAGTGGATCGCAGTATGGCAGCT
insect	Supplemental Probe Pool	ATACACGTTCCATTTAATCAAGTAAGTAAGGAAACAATAAGAGTagtggt
insect	Supplemental Probe Pool	ATTCCGAAAAATTAACGCACTGTAATCATATAAATCTATCAGCACTTtat
insect	Supplemental Probe Pool	GATTTGCACGTCAGAACTGTTTCGGTCTTCCATCAGGGTTTCCCCTGACT
insect	Supplemental Probe Pool	TAAAACATTAAAATTATAAATTAATTAATTAAATAAATAATTAAGTAAAT
insect	Supplemental Probe Pool	TGGTAGTCCTAGATACTACCATCAAAAGTTGATAGGGCAGACATTTGAAA
insect	Supplemental Probe Pool	ACACCGAGATCAAGTCAGCATTTGCCCTTTTGCTCTATGTGTGGTTTCTG
insect	Supplemental Probe Pool	TATCATAATTTTTTAAAGATAGAAACCAACCTGGCTTACACCGGTTTGAA
insect	Supplemental Probe Pool	AGGTTCTTACCCATTTAAAGTTTGAGAATAGGTTAAGATCGTTTCGACCC
insect	Supplemental Probe Pool	TGGTATATGCTAATAGATTACAATGTCCTTATATGGAAAAAATGCACACT
insect	Supplemental Probe Pool	ACGTCGCTATGAACGCTTGGCCGCCACAAGCCAGTTATCCCTATGGTAAC
insect	Supplemental Probe Pool	AAGCTTGCATCAAAACCCAATACCAtaagatataataaatatatccgTAT
insect	Supplemental Probe Pool	TTTTCTTTTCGCTCGCCGCTACTAAGAAAATCCTTGTTAGTTTCTTTTCC
insect	Supplemental Probe Pool	TATAAAATCACACAAAAATTTACATATAAATCAAATTAATAACAAATTTT
insect	Supplemental Probe Pool	tattctGTGTTAAAATGCAAGCAATTTAATTGGAATAAACTATAAGTTAT
insect	Supplemental Probe Pool	TTTATATTAATAATATTCTTATAAAAAATATAATTATTTTGATATTTGGT
insect	Supplemental Probe Pool	TTACCACAGTTATCCAAGTAACTGTTAACGATCTAAGGAACCATAACTGA
insect	Supplemental Probe Pool	gtccttgaattggatcatACCTGAGTAATTGGAGTTATAccaaattttca
insect	Supplemental Probe Pool	CTTTTTGACTAAAAAATAAAATTCTATAAAAATTTTAAATGAAACAGTTA
insect	Supplemental Probe Pool	GGATTATCGATTAAAAAACAGGTTCCTCTAGATAGACTAAAATACCGCCA
insect	Supplemental Probe Pool	TCTAAGCAGTTTCACGTACTGTTTAACTCTCTATTCAGAGTTCTTTTCAA
insect	Supplemental Probe Pool	ACAATAACACTCGTTTAAGAGCACTAATGCAGGTTTTTAAATAGGAGGAA
insect	Supplemental Probe Pool	aaaaagttgtggacgaggccaataacacgcggtgttcccaagcggtccct
insect	Supplemental Probe Pool	TTCGCTTTACCAGATaagattattttatataatattaaaatgcaCCAGCT
insect	Supplemental Probe Pool	ACCTGTTATTGCTCAATCTCATTATTGCTAGACGCAATTTGTCCATTTAA
insect	Supplemental Probe Pool	CGTACCTGCGGTTCCTCTCGTACTACGCAGGAATGCTGTCGCAACAACGT
insect	Supplemental Probe Pool	taataagaactAATTGGTTTAACCCAAATAgtattcttaaaaattttaGC
insect	Supplemental Probe Pool	ACACCTTGCCTGTTACAAAAGTCGTTTACAATTGATTCTAGGCTTTGTCA
insect	Supplemental Probe Pool	TGCACATATGTTAGACTCCTTGGTCCGTGTTTCAAGACGGGTCCCGAAGG
insect	Supplemental Probe Pool	ATTCTAAGCATATATTTATTAAATCTATTTAATATTTTTAAAAATTTATT
insect	Supplemental Probe Pool	ACTAAAGTTTCAAAATTTATATCACAAGTAATATAAATCATCTACTTTAG
insect	Supplemental Probe Pool	CCAATGGCAGCTCCATGCAGGCTTACGCCAAACACTTCTACGCATACCAT
insect	Supplemental Probe Pool	TCCCCACCATAAATTTTCAAGGTCCGAGGAGAAAATATCGACACAACAGT
insect	Supplemental Probe Pool	AAACAGGCGAATATTATTTTTGCCGAATTCTTTATTTAAACTTTTCATAT
insect	Supplemental Probe Pool	ATACAATGCAAATTGCCCCTTATTTATCATTGCAGTCCAGCACGGATACG
insect	Supplemental Probe Pool	agacAGTCGGATTCCCCAAGTCCGTGCCAGTTCTGAATTGATTGTTAATT
insect	Supplemental Probe Pool	ATAGTTCACCATCTTTCGGGTCACAGCATATATGCTCAAGGTACGTTCCA
insect	Supplemental Probe Pool	ACCACAATTGTAAGTTGTACTACCCGTATGAAGCACAAGTTCAACTACGA
insect	Supplemental Probe Pool	ACCCTTCTCCACTTCAGTCCTCCAAGGTCTCATTCGATTATTTGCTACTA
insect	Supplemental Probe Pool	TTTCTTTAAACAATACTAAAACTTTAAATTTTATAGTTATTTCTAATAAT
insect	Supplemental Probe Pool	TTTAGCCTAATAAAAGCACATGTCCCATAAGGTTCATGTTTTAATTGCAT
insect	Supplemental Probe Pool	ACTTCCCCCGGAGCCCAAAAGCTTTGGTTTCCCGGGAAGCGACTGAGAGA
insect	Supplemental Probe Pool	tttaaatattacaattttaatgatgAATTTTCCATAACGGATATTCAGGT
insect	Supplemental Probe Pool	CTCTAACTTTCGTTCTTGATTAATGAAAACATCTTTGGCAAATGCTTTCG
insect	Supplemental Probe Pool	ATATTTATTTTTTATTTAATAAACACTGATACACAAGGTACAATAAATTA
insect	Supplemental Probe Pool	AGGCATAATCCAACGGACGTAGCGTCATACCACTGTTCGCTCGAACAAGT
insect	Supplemental Probe Pool	AAGTATTTAATCACATATAAGAACTCCACCGGTAATACGCTTACATACAT
insect	Supplemental Probe Pool	TACTTAAATATAAGCTACACCTTGATCTGATATAAATTTTTATTAAAATT
insect	Supplemental Probe Pool	CTTAATATATTTAATTTTATTATTATTAATAAATTTAATTTAATTAATAC
insect	Supplemental Probe Pool	TTGTTAAAGGATTTAAAGTGTACTCATTCCAATTACAGGGCCTCGGATAT
insect	Supplemental Probe Pool	AATTAAAATTTAATAAATAATTTAATTTATAAAATAAATTATAACATATT
insect	Supplemental Probe Pool	TCGAGGTCGCAATCTTTTTTATCGATATGAACTCTCCAAAAAAATTACGC
insect	Supplemental Probe Pool	GcccatatttaataacaaacgGATACTCAACAGGTTACGGAATTGGAACC
insect	Supplemental Probe Pool	GTTTTTTATTAAAATTTTTTAACCTCAATTACATTTTTATATAATAATTT
insect	Supplemental Probe Pool	AAGAtatctatttaatatatttgagTCTCGTTCGTTATCGGAATTAACCA
insect	Supplemental Probe Pool	aaaactcTTCCGATATCTCTCGACGGCTTCTTTATGGTCGTTCCTGTTGC
bacteria	Supplemental Probe Pool	GAGCTGACGACAGCCATGCAGCACCTGTCTCAGAGCTCCCGAAGGCACCA
bacteria	Supplemental Probe Pool	CATCAATTCCTTCACCACCGTAGTGGCTCGTCATCACGCCTCAGTGTTGA
bacteria	Supplemental Probe Pool	CTGGCTTCAGCTCGGGGCGCAAGGCCCTCCACCTACATGCCAGCGTGCCT
bacteria	Supplemental Probe Pool	TCCAGTAGTTATCCCCCTCCATCGGGCAGATCCCCAGACATTACTCACCC
bacteria	Supplemental Probe Pool	GTGTCCCGCCCTACTCATCGAGCTCACAACAAGCGCACCTTCGGATACGG
bacteria	Supplemental Probe Pool	ACGTCAATCGATGGCGCTATTTACGCCATCGCCTTCCTCCCCGCTGAAAG
bacteria	Supplemental Probe Pool	AAGGTTCACGGGGTCTTTCCGTCTTGCCGCGGGTACACCGCATCTTCACG
bacteria	Supplemental Probe Pool	TCCCCATTCGGACATCGCCGGCTGATAACGCTTCATATCAGCTCACCGGC
bacteria	Supplemental Probe Pool	CTATCAACGTCATCGTCTTTAACGTCCCTTCAGGAGGCTCTAGGCCTCAG
bacteria	Supplemental Probe Pool	GCCTGAGTGAGAACATCAAACATTAAAGGGTGGTATTTCAAGGTTGGCTC
bacteria	Supplemental Probe Pool	CCACCGGATCACTAAGACCTGCTTTCGCACCTGCTCGAGCCGTCACTCTC
bacteria	Supplemental Probe Pool	CTCGCCTTAGGGGTCGACTCACCCTGCTCCGATTAACGTTGAACAGGAAC
bacteria	Supplemental Probe Pool	ACGACGGACGTTAGCACCCGCCGTGTGTCTCCCGTGATTACATTCTACGG
bacteria	Supplemental Probe Pool	GCAAAGAAGCAAGCTTCTTTCCGCTGCCGCTCGACTTGCATGTGTTAGGC
bacteria	Supplemental Probe Pool	ACGCCTTGCCCTTGGCCGGCTGTTGCCGACTCAACGGGAGTGTCGCTTGC
bacteria	Supplemental Probe Pool	ACCCATTATACAAAAGGTACGCAGTCACACCCCGAAGGATGCTCCCACTG
bacteria	Supplemental Probe Pool	TCGCCGGACTTTCCAGACCGTTCTCCTGATGCGCAAGCTGATGATGGCTC
bacteria	Supplemental Probe Pool	TATGCCTTTGCACTAACCTCACGATGTCCGACCGTGATTAGCTAACCTTC
bacteria	Supplemental Probe Pool	CCTGCTCATTCCACCTTCACGCTTGAACCGGGACAACCGTCGCCCGGCGA
bacteria	Supplemental Probe Pool	GGAATTCTACCCCCCTCTACGAGACTCTAGCCTGCCAGTTTCAAATGCAG
bacteria	Supplemental Probe Pool	CCTGTGTCGGTTTGGGGTACGATTCGATGTGACCTGGAGCTTAGAGGCTT
bacteria	Supplemental Probe Pool	TGACTTGACGTCATCCCCACCTTCCTCCGGTTTATCACCGGCAGTCTCCT
bacteria	Supplemental Probe Pool	GCACGTCCTTCATCGCCTCTGACTGCCTAGGCATCCACCGTGTACGCTTA
bacteria	Supplemental Probe Pool	TCGGGTTGGTAATCCGGGATGGACCCCTAGCCGAAACAGTGCTCTACCCC
bacteria	Supplemental Probe Pool	AGGTTAAGTCTCACGGGTCATTAGTATCGGTTAGCTCAACGCCTCGCAGC
bacteria	Supplemental Probe Pool	GTGCTTTACAACCCGAAGGCCTTCTTCACACACGCGGCATGGCTGCATCA
bacteria	Supplemental Probe Pool	TCCCCTGGTTCGCTTCGTTAAGCTATGGATTCACTTAACGATGATGCAAC
bacteria	Supplemental Probe Pool	AGCCCTCACAGGCCACCTTCGCAGGCTTACAGAACGCTCCCCTACCCAAC
bacteria	Supplemental Probe Pool	GATTTAACGCGTTAGCTCCGAAAGCCACGGCTCAAGGCCACAACCTTCAA
