## Supplemental Table 4 for "The transcriptional and translational outcomes for pseudogenes in bacterial endosymbionts"

Tool	Version	Citation	Purpose
Pseudofinder	v1.1.0	Syberg-Olsen et al., 2022	Pseudogene annotation
Prodigal	v2.6.3	Hyatt, 2004	Gene calling (via Prokka)
Prokka	v1.14.5	Seemann, 2014	Gene annotation
Trimmomatic	v0.39	Bolger et al., 2014	RNA read quality trimming
Bowtie2	v2.4.5	Langmead and Salzberg, 2012	Read alignment
HTSeq-Count	v0.11.2	Anders et al., 2015	Per-gene read counting
prefetch (SRA Toolkit)	v3.0.0	—	SRA dataset download
fastq-dump (SRA Toolkit)	v3.0.0	—	SRA dataset conversion
Proteome Discoverer	v3.1	Thermo Fisher Scientific	LC-MS/MS data processing
RStudio	—	—	Statistical analysis and visualization
ggplot2	—	—	Data visualization
